# Computational analysis of 4-1BB-induced NFκB signaling suggests improvements to CAR cell design

**DOI:** 10.1101/2022.04.27.489659

**Authors:** Vardges Tserunyan, Stacey D. Finley

## Abstract

**Background:** Chimeric antigen receptor (CAR)-expressing cells are a powerful modality of adoptive cell therapy against cancer. The strength and dynamics of signaling events initiated upon antigen binding depend on the costimulatory domain within the structure of the CAR. One such costimulatory domain is 4-1BB, which affects cellular response via the NFκB pathway. However, the quantitative aspects of 4-1BB-induced NFκB signaling are not fully understood.

**Methods:** We developed an ordinary differential equation-based mathematical model representing canonical NFκB signaling activated by CAR-4-1BB. We first performed a global sensitivity analysis on our model to quantify the impact of kinetic parameters and initial protein concentrations. We ran Monte Carlo simulations of cell population-wide variability in NFκB signaling and used Kraskov’s algorithm to quantify the mutual information between the extracellular signal and different levels of the NFκB signal transduction pathway.

**Results:** We determined that in response to a wide range of antigen concentrations, the magnitude of the transient peak in the nuclear concentration of NFκB varies significantly, while the timing of this peak is relatively consistent. Our global sensitivity analysis showed that the model is robust to variations in parameter values, and thus, its quantitative predictions would remain applicable to a broad range of parameter values. Next, we found that overexpressing NEMO and disabling IKKβ deactivation are predicted to increase the mutual information between antigen levels and NFκB activation.

**Conclusions:** Our modeling predictions provide actionable insights to guide CAR development. Particularly, we propose specific manipulations to the NFκB signal transduction pathway that can fine-tune the response of CAR-4-1BB cells to the antigen concentrations they are likely to encounter.
