## Supplemental File 1 for "Computational analysis of 4-1BB-induced NFκB signaling suggests improvements to CAR cell design"

### Sheet: Model Parameters
Parameter name	Value in Source Units	Source Unit	Value in Model Units	Model Unit	Source	Notes
Ant_I	0.16 - 5.20	molec./µm2	2.0	molec./µm2	Nerreter, et al., 2019
CAR_CD137_I	500	molec./µm2	500	molec./µm2	Rohrs, et al., 2020
TRAF2_I	0.1033	µM	69	molec./µm2	Schliemann, et al., 2011
RIP1_I	0.0633	µM	42	molec./µm2	Schliemann, et al., 2011
TAB2_I	n/a	n/a	67	molec./µm2	*Assumed	TAB2 and TAK1 are subunits of the same enzyme and bind in ratio of 1:1, so we assumed that TAB2 is present in an equal amount to TAK1.
NEMO_I	n/a	n/a	134	molec./µm2	*Assumed	NEMO and IKKb are subunits of the same enzyme and bind in ratio of 1:1, so we assumed that NEMO is present in an equal amount to IKKb.
TAK1_I	100	nM	67	molec./µm2	Cheng, et al., 2015
IKKb_I	200	nM	134	molec./µm2	Schliemann, et al., 2011
IKBa_C_I	200	nM	134	molec./µm2	Schoeberl, et al., 2011
NFkB_C_I	100	nM	67	molec./µm2	Hoffmann, et al., 2002
k_ant_f	0.1	µm2/(molec*min)	1.7e-3	µm2/(molec*sec)	Rohrs, et al., 2020
k_ant_d	1000	molec./µm2	1000	molec./µm2	Rohrs, et al., 2020
k_car_cd137_traftri_f	1.65e5	1/(M*sec)	2.5e-4	µm2/(molec*sec)	Park, et al., 2000	Measured on TRAF2 monomers binding TRADD, not 4-1BB complexes.
k_car_cd137_traftri_d	n/a	n/a	n/a	molec./µm2	*Assumed	Based on Schliemann, et al., 2011, the reverse reaction is 4 orders of magnitude slower than the forward rate, so we chose to ignore it.
k_traftri_rip1_f	1	1/(µM*sec)	1.5e-3	µm2/(molec*sec)	Schliemann, et al., 2011
k_traftri_rip1_d	n/a	M	0	molec./µm2	*Assumed	Based on Lin, et al., 2008, deactivation of TRAF6 thorough deubiquitination by A20proceeds at 2e-4/sec in vitro . Since this is sufficiently slow comapred to the IKKb peak, we chose to ignore the reverse reaction.
k_rip1_ubq_f	n/a	n/a	1.67e-2	1/sec	*Assumed	Ubiquitination proceeds at the timescale of minutes according to Alvarez, et al., 2010, and Etemadi, et al., 2015, hence our assumption of 1/min.
k_rip1_tab2_f	n/a	n/a	1	µm2/(molec*sec)	*Assumed	Since RIP1 ubiquitination occurs within minutes and eventual activation of IKKb commences without a significant delay, we assumed that TAB2 binding to ubiquitin tails occurs sufficiently fast.
k_rip1_tab2_d	0.35	µM	234.5	molec./µm2	Kulathu, et al., 2009
k_rip1_nemo_f	n/a	n/a	1	µm2/(molec*sec)	*Assumed	Since RIP1 ubiquitination occurs within minutes and eventual activation of IKKb commences without a significant delay, we assumed that NEMO binding to ubiquitin tails occurs sufficiently fast.
k_rip1_nemo_d	1.6	µM	1072	molec./µm2	Rahigi, et al., 2009
k_tab2_tak1_f	n/a	n/a	0.01	µm2/(molec*sec)	*Assumed	Since TAB2 and TAK1 are subunits of the same enzyme, we assumed that their association would proceed at the same order of magnitude as it was experimentally measured for NEMO and IKKb association.
k_tab2_tak1_d	65	µM	43550	molec./µm2	Besse, et al., 2006
k_tak1_act_f	n/a	n/a	1.7e-2	1/sec	*Assumed
k_nemo_ikkb_f	7e6	1/(M*sec)	0.01	µm2/(molec*sec)	Lo, et al., 2008
k_nemo_ikkb_d	14e-9	M	9.4	molec./µm2	Golden, et al., 2013	Lo et. Al, 2008, report measurement of the Kd of 3.4nM based on fluorescently labeled IKKb. However, we chose to use the value reported by Golden, et al., 2013, since it performed measurements on unlabeled IKKb.
k_ikkb_tak1	7.2	1/min	0.12	1/sec	Brown, et al., 2005
k_ikkb_inh	0.9	1/min	0.015	1/sec	Cheng, et al., 2015
kcat_ikkb_ikba	2.04e-2	1/sec	2.04e-2	1/sec	Hoffmann, et al., 2002
km_ikkb	0.0068	µM	4.556	molec./µm2	Hoffmann, et al., 2002	Calculated based on forward and reverse rates of the formation of the enzyme-substrate complex in the original source.
k_ikba_nfkb_f	0.5	1/(µM*sec)	0.00075	µm2/(molec*sec)	Hoffmann, et al., 2002
k_ikba_nfkb_d	1e-3	µM	0.67	molec./µm2	Hoffmann, et al., 2002	Calculated based on forward and reverse rates in the original source.
k_nfkb_exp	8e-5	1/sec	8e-5	1/sec	Hoffmann, et al., 2002
k_nfkb_eq	1125	(unitless)	1125	(unitless)	Hoffmann, et al., 2002	Calculated based on forward and reverse rates in the original source.
k_ikba_exp	2e-4	1/sec	2e-4	1/sec	Hoffmann, et al., 2002
k_ikba_eq	1.5	(unitless)	1.5	(unitless)	Hoffmann, et al., 2002	Calculated based on forward and reverse rates in the original source.
k_ikba_nfkb_exp	1.38e-2	1/sec	1.38e-2	1/sec	Hoffmann, et al., 2002
k_ikba_deg	1	1/min	1.67e-2	1/sec	*Assumed	According to Lipniacki, et.al., 2004, the degradation of IkBa after phsophorylation by IKKb can take several minutes.
k_transcript	1.65e-2	1/(µM*sec)	2.5e-5	µm2/(molec*sec)	Hoffmann, et al., 2002
k_translate	4.08e-3	1/sec	4.1e-3	1/sec	Hoffmann, et al., 2002
